# Application of long-read sequencing for robust identification of correct alleles in genome edited animals

**DOI:** 10.1101/838193

**Authors:** Christopher V. McCabe, Gemma F. Codner, Alasdair J. Allan, Adam Caulder, Skevoulla Christou, Jorik Loeffler, Matthew Mackenzie, Elke Malzer, Joffrey Mianné, Fran J. Pike, Marie Hutchison, Michelle E. Stewart, Hilary Gates, Sara Wells, Nicholas D. Sanderson, Lydia Teboul

## Abstract

Recent developments in CRISPR/Cas9 genome editing tools have facilitated the introduction of more complex alleles, often spanning genetic intervals of several kilobases, directly into the embryo. These techniques often produce mosaic founder animals and the introduction of donor templates, via homologous directed repair, can be erroneous or incomplete. Newly generated alleles must be verified at the sequence level across the targeted locus. Screening for the presence of the desired mutant allele using traditional sequencing methods can be challenging due to the size of the desired edit(s) together with founder mosaicism. In order to help disentangle the genetic complexity of these animals, we tested the application of Oxford Nanopore long read sequencing of the targeted locus. Taking advantage of sequencing the entire length of the segment in each single read, we were able to determine whether the entire intended mutant sequence was present in both mosaic founders and their offspring.
