## Supplemental Tables ST1 to ST4 for "Application of long-read sequencing for robust identification of correct alleles in genome edited animals"

### Sheet: ST1
	Barcode	Locus	Project type	Animal	Generation	ENA Accession	ENA Unique Name
Experiment A	BC01	6430573F11Rik	N/A	WT	N/A	ERS3786486	SAMEA5983661
		Acvr2b	N/A	WT	N/A
	BC02	Clrn2	N/A	WT	N/A	ERS3786487	SAMEA5983662
		Inpp5k	N/A	WT	N/A
	BC03	Cx3cl1	N/A	WT	N/A	ERS3786488	SAMEA5983663
		Mpeg1	N/A	WT	N/A
Experiment B	BC01	Mpeg1	Cre KI	Mpeg1-cre-80.1c	G1	ERS3786471	SAMEA5983646
	BC02	Mpeg1	Cre KI	Mpeg1-cre-75.1d	G1	ERS3786472	SAMEA5983647
	BC03	Mpeg1	Cre KI	Mpeg1-cre-75	G0	ERS3786473	SAMEA5983648
	BC04	Mpeg1	Cre KI	Mpeg1-cre-80	G0	ERS3786474	SAMEA5983649
	BC05	Cx3cl1	Flox	Cx3cl1-flox-10.1c	G1	ERS3786475	SAMEA5983650
	BC06	Cx3cl1	Flox	Cx3cl1-flox-10	G0	ERS3786476	SAMEA5983651
	BC07	Pam	Flox	Pam-flox-3	G0	ERS3786477	SAMEA5983652
	BC08	Pam	Flox	Pam-flox-3.1a	G1	ERS3786478	SAMEA5983653
	BC09	Prdm8	Flox	Prdm8-flox-7	G0	ERS3786479	SAMEA5983654
	BC10	Prdm8	Flox	Prdm8-flox-31	G0	ERS3786480	SAMEA5983655
	BC11	Hnf1a	Flox	Hnf1a-flox-66	G0	ERS3786481	SAMEA5983656
	BC12	Inpp5k	Flox	Inpp5k-flox-33	G0	ERS3786482	SAMEA5983657
Experiment C	BC01	6430573F11Rik	Flox	6430573F11Rik-flox-11	G0	ERS3786483	SAMEA5983658
	BC02	Inpp5k	Flox	Inpp5k-flox-7	G0	ERS3786484	SAMEA5983659
	BC03	Inpp5k	Flox	Inpp5k-flox-8.3d	G1	ERS3786485	SAMEA5983660
		Clrn2	Flox	Clrn2-flox-15	G0
Supplemental Table ST1: ONT sequencing experiments.
The table summarises the barcode, project, animal employed in each Nanopore sequencing experiment and the corresponding references to access datasets in the ENA repository.

### Sheet: ST2
Name	Reagent type	Sequence (5'-3')	Project
6430573F11Rik_flox_lssDNA	lssDNA donor	TTGTTAACATGAAACCTGAATAATCCCCTTTGTGTCAGGAGGATCTGACCTGATCTCAATATAGCAAAGTACATTTTCAATGAGTAGGCGCACTGATGGCGAGCTCAGACCCGCCGGCGATAACTTCGTATAATGTATGCTATACGAAGTTATAAATAACACAATAACAGCCTGAAAGTTGAAAGTTAAAACCGCTTACATATCATAACTGTATTAGGCAGGAGTCAAATAAGTCATGCGACAGAGTGTGTATATTTTAAATTTAGACAAAATGCATTGCATAGACCTCTATACAGAATGGACATTGAGTCATGTGAGTTGTCTGATTGTGGGTTTTTTTTTTTTCATGGCAAAGTATGAAAGCCTGGCTGCCTTACCTCCTATGGAGATGATAGCATC…	6430573F11Rik flox
6430573F11Rik_5_1	gRNA	GCTATTAACCTAAGAATGTG (PAM:TGG)	6430573F11Rik flox
6430573F11Rik_5_2	gRNA	TTAGGTTAATAGCAGGTACA (PAM:AGG)	6430573F11Rik flox
6430573F11Rik_3_1	gRNA	TGTTTCGCTACATGCAAGAA (PAM:GGG)	6430573F11Rik flox
6430573F11Rik_3_2	gRNA	CTTGCATGTAGCGAAACACA (PAM:TGG)	6430573F11Rik flox
Geno_6430573F11Rik_F1	primer	CCTTGAGCCCAGGAGTTCAG	6430573F11Rik flox
Geno_6430573F11Rik_R1	primer	ATCTGGGACCAGGTAGGGTC	6430573F11Rik flox
Geno_6430573F11Rik_F2	primer	GACAACGACCCCTCATGGTT	6430573F11Rik flox
Geno_6430573F11Rik_R2	primer	TCTCATGCATCTGTGCGTGT	6430573F11Rik flox
Geno_6430573F11Rik_F3	primer	ACCCACCTCTGGGACCTAAT	6430573F11Rik flox
Geno_6430573F11Rik_R3	primer	CGAAGCCCTGGTCCCTAAAG	6430573F11Rik flox
6430573F11Rik_RNA_R	primer	TTGTTAACATGAAACCTGAATA	6430573F11Rik flox
6430573F11Rik_UNIV_copy_counting_forward	ddPCR primer	GGTAGAGATTGCCCGGAATAGAG	6430573F11Rik flox
6430573F11Rik_UNIV_copy_counting_reverse	ddPCR primer	CGAAGCCCTGGTCCCTAAAG	6430573F11Rik flox
6430573F11Rik_UNIV_copy_counting_probe	ddPCR probe	TGTGAAGTCATGGTATGTGACAACCTTA	6430573F11Rik flox
6430573F11Rik_MUT_copy_counting_forward	ddPCR primer	GGTCTGAGCTCGCCATCAG	6430573F11Rik flox
6430573F11Rik_MUT_copy_counting_reverse	ddPCR primer	CCCTTTGTGTCAGGAGGATCTG	6430573F11Rik flox
6430573F11Rik_MUT_copy_counting_probe	ddPCR probe	TGCGCCTACTCATTGAAAATGTACTTTGC	6430573F11Rik flox
Nano_6430573F11Rik_F3	Nanopore tailed primer	TTTCTGTTGGTGCTGATATTGCACCCACCTCTGGGACCTAAT	6430573F11Rik flox
Nano_6430573F11Rik_R2	Nanopore tailed primer	ACTTGCCTGTCGCTCTATCTTCTCTCATGCATCTGTGCGTGT	6430573F11Rik flox
Nano_Acvr2b_F1	Nanopore tailed primer	TTTCTGTTGGTGCTGATATTGCGTGCCAGTGGATTGAGGTGC	WT Nanopore trial
Nano_Acvr2b_R1	Nanopore tailed primer	ACTTGCCTGTCGCTCTATCTTCAAGTAGAGAGCCAGGTTTGGTG	WT Nanopore trial
Clrn2_flox_lssDNA	lssDNA donor	TCTTTGAAATACTCTTAGTACATCATGTCATTTTTTTCTACTAGCACCAAAGGCAAGCATAGAGAAACAAAACACAAATGAGTATTTCACTAACCCTTCCTGCCACATTCATATGGGAAAATCAATATTTTCATGAAGTAGTACACAACAATCCGGGGGTACCGCGTCGAGGCGATCGCATAACTTCGTATAGCATACATTATACGAAGTTATTTGGGCTTATGGGAAGTGCAGCAGTTGACATCAGATCCCAGAACTGCAGGATCACTGTAATGTCAACTGTGAGGCACATTCAGATTTTGTGTCCACTCCAAGACAGAGAAGATTGCTGGCCAGTTAACAAGTGGCAGCTCTAGGGTTTGAGGACCCGTGTCAGGAAGTCTCTTGGCTTTTGAAAAC…	Clrn2 flox
Clrn2_5_1	gRNA	ACTCTGCCAAGCCAATGCCT (PAM:TGG)	Clrn2 flox
Clrn2_5_2	gRNA	AGCCAATGCCTTGGGCTTAT (PAM:GGG)	Clrn2 flox
Clrn2_3_1	gRNA	AGGGCACTTTTATTGCAGTC (PAM:TGG)	Clrn2 flox
Clrn2_3_2	gRNA	AGACTCAAAAGGAAGCTAAA (PAM:GGG)	Clrn2 flox
Geno_Clrn2_F1	primer	ACGAGCTCACTCAACCCCTAA	Clrn2 flox
Geno_Clrn2_R1	primer	TGAAGGTCCGCCTTTGACCA	Clrn2 flox
Geno_Clrn2_R2	sequencing primer	CGCCACTTCCCTACCCAC	Clrn2 flox
Clrn2_RNA_R	primer	GCATTCCCCTGTTCTGAGGCATAT	Clrn2 flox
Clrn2_MUT5_copy_counting_forward	ddPCR primer	AACCCTTCCTGCCACATTCATA	Clrn2 flox
Clrn2_MUT5_copy_counting_reverse	ddPCR primer	GTGCCTCACAGTTGACATTACAG	Clrn2 flox
Clrn2_MUT5_copy_counting_probe	ddPCR probe	TCGAGGCGATCGCATAACTTCG	Clrn2 flox
Clrn2_MUT3_copy_counting_forward	ddPCR primer	ATCAAGCTGGGCTCCCAAGTG	Clrn2 flox
Clrn2_MUT3_copy_counting_reverse	ddPCR primer	CGGCGATAACTTCGTATAATGTATGC	Clrn2 flox
Clrn2_MUT3_copy_counting_probe	ddPCR probe	TAGCCAGGGAATCTGGGTGTTCC	Clrn2 flox
Clrn2_UNIV_copy_counting_forward	ddPCR primer	GCTCTGGTCAGCATGGGTT	Clrn2 flox
Clrn2_UNIV_copy_counting_reverse	ddPCR primer	GGGCCATTGACTGCTCTGTA	Clrn2 flox
Clrn2_UNIV_copy_counting_probe	ddPCR probe	TTGCTATTCTCAACATCATTCAGGTCCC	Clrn2 flox
Nano_Clrn2_F1	Nanopore tailed primer	TTTCTGTTGGTGCTGATATTGCACGAGCTCACTCAACCCCTAA	Clrn2 flox
Nano_Clrn2_R1	Nanopore tailed primer	ACTTGCCTGTCGCTCTATCTTCTGAAGGTCCGCCTTTGACCA	Clrn2 flox
Cx3cl1_flox_lssDNA	lssDNA donor	AGCTCCTCCACCTCCTCTCACCCTGCTGCTACCCATCTCCTGCTGGAGTCTGGATCCTGCTCTAGTAGGCCACTTCCCTCAACCTCCCCCATGGGATCTAACTGATGGCGAGCTCAGACCCGCCGGCGATAACTTCGTATAATGTATGCTATACGAAGTTATCATCCAGGAAACCATTTCCCACCTCTGTTGTTTACCACTGATCTTAAGGTCAGCGAGGAGATAGCCTGTGGGCCTGAAACAAGGCCCACACTTACTAAGGCCTTTGGCAGGAAGCCCAGGGTGAGGAGGGGGAGAGGGAGGGCTGGAATGTCCTAGGGCCTCTGGGGGTTGAAAGGGATACCTACACAATGGCACGCTTGCCGCAGGACTCCTGGTTTAGCTGATAGCGGATGAGCA…	Cx3cl1 flox
Cx3cl1_5_1	gRNA	CAATGCCGTAGGGGTGGAAC (PAM:AGG)	Cx3cl1 flox
Cx3cl1_5_2	gRNA	CATAGCGGGGAGAGGAATCT (PAM:AGG)	Cx3cl1 flox
Cx3cl1_3_1	gRNA	TGGATGGCTCACCGTGGTTC (PAM:AGG)	Cx3cl1 flox
Cx3cl1_3_2	gRNA	CCTCCCCCATGGGATCTAGT (PAM:GGG)	Cx3cl1 flox
Geno_Cx3cl1_F1	primer	ACAACGCAGGCCGATAGAAA	Cx3cl1 flox
Geno_Cx3cl1_R1	primer	ACTCGGGACTGAGCAAACAG	Cx3cl1 flox
Geno_Cx3cl1_F2	primer	GAACACAGGGGGATCTGCTC	Cx3cl1 flox
Geno_Cx3cl1_R2	primer	ATCATTTCCTGCACGGCTGA	Cx3cl1 flox
Cx3cl1_RNA_R	primer	AGCTCCTCCACCTCCTCTCA	Cx3cl1 flox
Geno_Cx3cl1_R3	primer	ACTGACTGAGCCTGTTTCCTC	Cx3cl1 flox
Geno_Int_Cx3cl1_F4	primer	TGTCTGGCAGGTTATCACGG	Cx3cl1 flox
Geno_Int_Cx3cl1_R4	primer	GCTGACCTGGATCCACAGAG	Cx3cl1 flox
Cx3cl1_UNIV_copy_counting_forward	ddPCR primer	CGGCATGACGAAATGCGAAATC	Cx3cl1 flox
Cx3cl1_UNIV_copy_counting_reverse	ddPCR primer	GCAGGACTCCTGGTTTAGCT	Cx3cl1 flox
Cx3cl1_UNIV_copy_counting_probe	ddPCR probe	TGTGCGACAAGATGACCTCACGA	Cx3cl1 flox
Nano_Cx3cl1_F1	Nanopore tailed primer	TTTCTGTTGGTGCTGATATTGCACAACGCAGGCCGATAGAAA	Cx3cl1 flox
Nano_Cx3cl1_R1	Nanopore tailed primer	ACTTGCCTGTCGCTCTATCTTCACTCGGGACTGAGCAAACAG	Cx3cl1 flox
LoxP F	genotyping primer	ATCCGGGGGTACCGCGTCGAG	Generic
LoxP R	genotyping primer	ACTGATGGCGAGCTCAGACC	Generic
Cre_F1	genotyping primer	CGTTTTCTGAGCATACCTGGA	Generic
Cre_R1	genotyping primer	ATTCTCCCACCGTCAGTACG	Generic
Cre_F2	genotyping primer	AAACGTTGATGCCGGTGAAC	Generic
Cre_F3	genotyping primer	CGCGCTGGAGTTTCAATACC	Generic
Cre_copy_counting_forward	ddPCR primer	CGCAAGAACCTGATGGACATG	Generic
Cre_copy_counting_reverse	ddPCR primer	ACCGGCAAACGGACAGAA	Generic
Cre_copy_counting_probe	ddPCR probe	TTCAGGGATCGCCAGGCGTTT	Generic
Dot1l_copy_counting_forward	ddPCR reference assay primer	GCCCCAGCACGACCATT	Generic
Dot1l_copy_counting_reverse	ddPCR reference assay primer	TAGTTGGCATCCTTATGCTTCATC	Generic
Dot1l_copy_counting_probe	ddPCR reference assay probe	CCAGCTCTCAAGTCG	Generic
Hnf1a_flox_lssDNA	lssDNA donor	GGATGGCTTGGCAGGTAGAAGCCCTTGCTGCAGAAGCCTAGTGGCTTGAGTTCAATCTGCCGGACCCATGTAAAGGTGCAAGGAGAACTGAGCTCCACACATCCGGGGGTACCGCGTCGAGGCGATCGCATAACTTCGTATAGCATACATTATACGAAGTTATCACATACTTCAAAAAGCATCATATAACACTTCCAGGTTCAGCAGAGAGAAGGAGGGTCCTCCCTACTTGGCTGGCACAACCTCTAGCGGGAATCTGTCCATGTATACATGTGTCCTACCCACAGAGGAAAGCCCTAGTCTCCAGAACCCCAGCCTCACCTAAGATGTCAGGAAGGGCCATTGAGCAGACCCGGTCATTGCTCCCCTGCTCCCCCAGGGAGGACCCATGGCGCGTGG…	Hnf1a flox
Hnf1a_5_1	gRNA	GCACATGTATGCACTTGCGT (PAM:GGG)	Hnf1a flox
Hnf1a_5_2	gRNA	TGCACATGTATGCACTTGCG (PAM:TGG)	Hnf1a flox
Hnf1a_3_1	gRNA	CCCTTGGCACCTTGTGCAAA (PAM:AGG)	Hnf1a flox
Hnf1a_3_2	gRNA	CCTTTTGCACAAGGTGCCAA (PAM:GGG)	Hnf1a flox
Geno_Hnf1a_F1	primer	TCCATGGCATATTCTGTGTCAA	Hnf1a flox
Geno_Hnf1a_R1	primer	TTGCAACGTCCTCCCTTAGAC	Hnf1a flox
Geno_Hnf1a_F2	primer	TCTGTGTCAAGTTCACTTTGGGTT	Hnf1a flox
Geno_Hnf1a_R2	primer	CCTCCCACCATCAGCTCAGT	Hnf1a flox
Hnf1a_RNA_R	primer	TCTGTGTCTCATTATATAAT	Hnf1a flox
Hnf1a_MUT5_copy_counting_forward	ddPCR primer	CGATCGCATAACTTCGTATAGCATACAT	Hnf1a flox
Hnf1a_MUT5_copy_counting_reverse	ddPCR primer	CATGGACAGATTCCCGCTAGAG	Hnf1a flox
Hnf1a_MUT5_copy_counting_probe	ddPCR probe	AGCATCATATAACACTTCCAGGTTCAGCAGA	Hnf1a flox
Hnf1a_MUT3_copy_counting_forward	ddPCR primer	GGCGTCCTCAGACTTTCTATAACTTC	Hnf1a flox
Hnf1a_MUT3_copy_counting_reverse	ddPCR primer	TGCTTCCTTCCCTTGACTGATG	Hnf1a flox
Hnf1a_MUT3_copy_counting_probe	ddPCR probe	AAGTTATCGCCGGCGGGTCTGA	Hnf1a flox
Hnf1a_UNIV_copy_counting_forward	ddPCR primer	CACCACGGGTCTCAACCA	Hnf1a flox
Hnf1a_UNIV_copy_counting_reverse	ddPCR primer	GCCCGCTTCTGTGTCTTCA	Hnf1a flox
Hnf1a_UNIV_copy_counting_probe	ddPCR probe	CCCACCTGTCACAGCACCTCAA	Hnf1a flox
Nano_Hnf1a_F1	Nanopore tailed primer	TTTCTGTTGGTGCTGATATTGCTCCATGGCATATTCTGTGTCAA	Hnf1a flox
Nano_Hnf1a_R1	Nanopore tailed primer	ACTTGCCTGTCGCTCTATCTTCTTGCAACGTCCTCCCTTAGAC	Hnf1a flox
Inpp5k_flox_ssDNA	lssDNA donor	TAGCAAGTGCTACACTCAAGAGATTTCATGCTGGGCAGTAAGGAGAGACCAGAGGGTAGGCCAGGAATAAGACTGAGAAAACATCTAGGTGTGAAGCTAAACTGATGGCGAGCTCAGACCCGCCGGCGATAACTTCGTATAATGTATGCTATACGAAGTTATAGCCAAGTGTAGTGTGAGCTTTAAACCTTTTGATGAATGGAAAAGAACATGAAAAGCCAAGTGGAAGAAAGAGGAGTACATCAGACAAACACTTAGCTGCATGGGAGAAAGGGAAACGCATCAGACAAGCGACTCAAGTCAGCGCAGGTGAAACACATTCCTCCACTGCCCAGAAATTTAACTTACCTTGACAAAGTTCAGTGGGGAAAGCATATCCATGAAGAGACTGCTCCATGG…	Inpp5k flox
Inpp5k_5_1	gRNA	TGCCAGGTACTGCCAGCTAT (PAM:GGG)	Inpp5k flox
Inpp5k_5_2	gRNA	GGTTTACAGTCGCCCATAGC (PAM:TGG)	Inpp5k flox
Inpp5k_3_1	gRNA	CTAGGTGTGAAGCTAACCCC (PAM:TGG)	Inpp5k flox
Inpp5k_3_2	gRNA	AGTCTGAGCGATGAGTCCAG (PAM:GGG)	Inpp5k flox
Geno_Inpp5k_F1	primer	GCAGGATTTGTTGTGTGCCA	Inpp5k flox
Geno_Inpp5k_R1	primer	TTCGGATCTTGGAGAGCCC	Inpp5k flox
Inpp5k_RNA_R	primer	TAGCAAGTGCTACACTCAAGAG	Inpp5k flox
Inpp5k_UNIV_copy_counting_forward	ddPCR primer	AGCAAGCTGGGCATAGTGAG	Inpp5k flox
Inpp5k_UNIV_copy_counting_reverse	ddPCR primer	GGCTGGCCTCAACTCCTTA	Inpp5k flox
UPL_Probe 29	ddPCR probe	GGCAGAAG	Inpp5k flox
Nano_Inpp5k_F1	Nanopore tailed primer	TTTCTGTTGGTGCTGATATTGCGCAGGATTTGTTGTGTGCCA	Inpp5k flox
Nano_Inpp5k_R1	Nanopore tailed primer	ACTTGCCTGTCGCTCTATCTTCTTCGGATCTTGGAGAGCCC	Inpp5k flox
Mpeg1_Cre_ssDNA	lssDNA donor	CTAGGAGTTGTCATTACCTTGGCCATCTATGGTACTCGGAAGTACAAGAAGAAGGAATACCAGGAAATTGAGGAGCAGGAGAGTTTGGTTGGAAGCTTAGCAACAGATGCAACAGTCCTTAATGGAGAAGAGGATCCAAGTCCAGCTTAAcctGAATTCCGCCCCTCTCCCTCCCCCCCCCCTAACGTTACTGGCCGAAGCCGCTTGGAATAAGGCCGGTGTGCGTTTGTCTATATGTTATTTTCCACCATATTGCCGTCTTTTGGCAATGTGAGGGCCCGGAAACCTGGCCCTGTCTTCTTGACGAGCATTCCTAGGGGTCTTTCCCCTCTCGCCAAAGGAATGCAAGGTCTGTTGAATGTCGTGAAGGAAGCAGTTCCTCTGGAAGCTTCTTGAAGA…	Mpeg1 Cre KI
Mpeg1_1	gRNA	TCCAGCTTAATTGTCTCCAA (PAM:AGG)	Mpeg1 Cre KI
Mpeg1_2	gRNA	GGAGACAATTAAGCTGGACT (PAM:TGG)	Mpeg1 Cre KI
Geno_Mpeg1_F1	primer	GTGGAAGCTGGGAGAACCTC	Mpeg1 Cre KI
Geno_Mpeg1_R1	primer	GGGAGGGCACTGTCAATCAA	Mpeg1 Cre KI
Geno_Mpeg1_F2	primer	GGGAAGCTGCTGGAATCACT	Mpeg1 Cre KI
Geno_Mpeg1_R2	primer	CTCCCGAACCCCGGTTTTTA	Mpeg1 Cre KI
Mpeg1_RNA_R	primer	GCCTAAGAAAATACTGCCAGGG	Mpeg1 Cre KI
Nano_Mpeg1_F1	Nanopore tailed primer	TTTCTGTTGGTGCTGATATTGCGTGGAAGCTGGGAGAACCTC	Mpeg1 Cre KI
Nano_Mpeg1_R1	Nanopore tailed primer	ACTTGCCTGTCGCTCTATCTTCGGGAGGGCACTGTCAATCAA	Mpeg1 Cre KI
Pam_flox_lssDNA	lssDNA donor	GCTGAAATATACCATCTCCTCCCCTTTTCAGCTTTTGGTCAGGGAGTTCTCTTGAGAGCAACAGAGATGAAACTGGAACACCAGATGATTCTAAATTGTTATCCGGGGGTACCGCGTCGAGGCGATCGCATAACTTCGTATAGCATACATTATACGAAGTTATAATGGAATTATTTATGTGTAGGTTTTATAACACAGTAGGTAAATAAAGAACAAAAGGATTAATGGGGAAACCTGTATCTCTGAACTACTTAAGTATCATTTTTTTATCTGTGATCCTGGGTGATGTCCACAGAATAACCAGACACCAATACTTCAGTGTTGGATGGAAATACATCTTTGATGTTGGAGACTGTGATAGGTTTTAATGAGAAATATAAACTAGATGCAGTTCTTCTC…	Pam flox
Pam_5_1	gRNA	TTTGCTTAGTGATGGCGTGA (PAM:TGG)	Pam flox
Pam_5_2	gRNA	GTTTGTTCCAGTTACCAACT (PAM:TGG)	Pam flox
Pam_3_1	gRNA	TGTTTTGATGGAAAAATGTC (PAM:AGG)	Pam flox
Pam_3_2	gRNA	GTTTTGATGGAAAAATGTCA (PAM:GGG)	Pam flox
Pam_RNA_R	primer	TTCCTACTGTGGGATTACAG	Pam flox
Geno_Pam_F1	primer	GCCTACAGCTCTTAGTATCCCC	Pam flox
Geno_Pam_R1	primer	AGGCAAGATGTCAATGCTGGAT	Pam flox
Nano_Pam_F1	Nanopore tailed primer	TTTCTGTTGGTGCTGATATTGCGCCTACAGCTCTTAGTATCCCC	Pam flox
Nano_Pam_R1	Nanopore tailed primer	ACTTGCCTGTCGCTCTATCTTCAGGCAAGATGTCAATGCTGGAT	Pam flox
Prdm8_flox_lssDNA	lssDNA donor	CATCTGAGCAGTCAGAGCAGAGCGAACACAACAAAAATTAGAAAAGAAAAACTAGATTCAAATCATCAAGTGATTTTACTGAGAAAAAGAAAAAGACAATGCCAAGGTTGCCTGAATCGGTACTATCCGGGGGTACCGCGTCGAGGCGATCGCATAACTTCGTATAGCATACATTATACGAAGTTATAAATTGCTAAGGAGACCTTGTTAGTACTGGGGCTATTTACATATTAAGTAGTCCTTGAGAGAACTTTTACAAGTATTGAGTATATTTATTTTGTAACCTGGGAGGTCTCCCCATCGCCTGATTATTGCTTTCTTTAGTTAACATTAGCTAGTGTTCAGAGTTTGTATTTAAATTAAAACGTTAATTGTTTTGGCAGCAAAGCATCTATAATC…	Prdm8 flox
Prdm8_5_1	gRNA	CTGAATCGGTACTCTAGTTC (PAM:TGG)	Prdm8 flox
Prdm8_5_2	gRNA	GTTCTGGGTTCCCTAGATTA (PAM:GGG)	Prdm8 flox
Prdm8_3_1	gRNA	GTGTTGTCCCGAATGGAACT (PAM:AGG)	Prdm8 flox
Prdm8_3_2	gRNA	CGAATGGAACTAGGACAGAA (PAM:GGG)	Prdm8 flox
Geno_Prdm8_F1	primer	AACGCCATATTCGGTCCCTG	Prdm8 flox
Geno_Prdm8_R1	primer	CAGTTCCCGAGCCAAGTTGT	Prdm8 flox
Geno_Prdm8_F2	primer	GCAGGGATGCAGTTCGACTT	Prdm8 flox
Geno_Prdm8_R2	primer	GAGCCAACCTACCGTTCATTT	Prdm8 flox
Prdm8_RNA_R	primer	CCCAAAAAAATGAATACACTATC	Prdm8 flox
Nano_Prdm8_F1	Nanopore tailed primer	TTTCTGTTGGTGCTGATATTGCAACGCCATATTCGGTCCCTG	Prdm8 flox
Nano_Prdm8_R1	Nanopore tailed primer	ACTTGCCTGTCGCTCTATCTTCCAGTTCCCGAGCCAAGTTGT	Prdm8 flox
Supplemental Table ST2: The table details the sequences of sgRNAs, for lssDNA templates, primers and probes employed in this study.

### Sheet: ST3
Gene Name	Modification	No. of MI sessions	Injected embryos	Embryos lysed	% of lysis	No. Embryos transferred	No. recipient	No. of pups	No weaned	No mutant mice	Mutation rate (%)	No F0 with desired mutation	Desired mutation rate (%)
6430573F11Rik	Flox	2	531	136	25.6121	395	12	31	30	20	66.6667	4	13.3333
Clrn2	Flox	2	574	233	40.5923	341	9	37	36	10	27.7778	3	8.33333
Cx3cl1	Flox	2	397	109	27.4559	277	9	22	19	11	57.8947	3	15.7895
Hnf1a	Flox	2	587	83	14.1397	504	13	88	83	7	8.43373	1	1.20482
Inpp5k	Flox	3	897	282	31.4381	616	16	52	50	16	32	5	10
Mpeg1	Cre KI	3	729	95	13.0316	590	15	97	91	49	53.8462	4	4.3956
Pam	Flox	1	325	46	14.1538	258	7	26	25	10	40	2	8
Prdm8	Flox	1	293	52	17.7474	241	6	39	34	4	11.7647	2	5.88235
Supplemental Table ST3: The table details the mice that were obtained from each microinjection session during the course of this study.

### Sheet: ST4
Gene Name	Project Intention	Colony Name	Allele name	Allele type transmitted if different to project intention
6430573F11Rik	Flox	H-6430573F11Rik-DEL925-EM1-B6N	Trmt9bem1(IMPC)H	Deletion
Clrn2	Flox	H-CLRN2-DEL629-EM1-B6N	Clrn2em1H	Deletion
Cx3cl1	Flox	H-CX3CL1-FLOX-EM1-B6N	Cx3cl1em1H
Inpp5k	Flox	INPP5K-DEL1152-EM1-B6N	Inpp5kem1H	Deletion
Inpp5k	Flox	INPP5K-DEL856INS3-EM2-B6N	Inpp5kem2H	Deletion
Mpeg1	Cre KI	MPEG1-CRE-EM1-B6N	Mpeg1em1H
Mpeg1	Cre KI	MPEG1-CRE-EM2-B6N	Mpeg1em2H
Supplemental Table ST4: The table details the mouse colonies that were established during the course of this study.
